# Polycomb sustains promoters in a deep OFF-state by limiting PIC formation to counteract transcription

**DOI:** 10.1101/2023.06.13.544762

**Authors:** Aleksander T. Szczurek, Emilia Dimitrova, Jessica R. Kelley, Robert J. Klose

## Abstract

The Polycomb system plays fundamental roles in regulating gene expression during mammalian development. However, how it controls transcription to enable gene repression has remained enigmatic. Here we employ rapid degron-based depletion coupled with live-cell transcription imaging and single-particle tracking to uncover how the Polycomb system controls transcription in single cells. We discover that the Polycomb system is not a constitutive block to transcription but instead sustains a long-lived deep promoter OFF-state which limits the frequency with which the promoter can enter into a transcribing state. We demonstrate that Polycomb sustains this deep promoter OFF-state by counteracting the binding of factors that enable early transcription pre-initiation complex formation and show that this is necessary for gene repression. Together these important discoveries provide a new rationale for how the Polycomb system controls transcription and suggests a universal mechanism that could enable the Polycomb system to constrain transcription across diverse cellular contexts.
