## Supplementary Tables for "Polycomb sustains promoters in a deep OFF-state by limiting PIC formation to counteract transcription"

### Sheet: Table 1. guides for CRISPR
Target	oligo name:	oligo guide sequence
MED14, N-term	oligo1	CACCGCGCCATGGCCCCAGTGCAGC
	oligo2	AAACGCTGCACTGGGGCCATGGCGC
TAF1, N-term	oligo1	AAAATACGTCAGTCGCACAC
	oligo2	GTGTGCGACTGACGTATTTT
TAF11, N-term	oligo1	TCTCGCGATGGACAACCTCG
	oligo2	CGAGGTTGTCCATCGCGAGA
TBP, N-term	oligo1	CCTTATGCTCAGGGCTTG
	oligo2	CAAGCCCTGAGCATAAGG
NC2b, N-term	oligo1	ATCATCGTCGTTGCCAGACG
	oligo2	CGTCTGGCAACGACGATGAT
TFIIB, N-term	oligo1	CGAAGATGGCGTCGACCAGC
	oligo2	GCTGGTCGACGCCATCTTCG
Rpb1, N-term	oligo1	TGCCTCGCCATGCACGGGGG
	oligo2	CCCCCGTGCATGGCGAGGCA
Cdk9, N-term	oligo1	TTCCACCGAGTCGTACTGCT
	oligo2	AGCAGTACGACTCGGTGGAA
NELF-B, C-term	oligo1	CCACAGCCTCACAGTGTGGC
	oligo2	GCCACACTGTGAGGCTGTGG
Zic2, 1st intron	oligo1	CCCCGCGGGGCTATCGTGAGAGG
	oligo2	CCTCTCACGATAGCCCCGCGGGG
E2f6, 1st intron	oligo1	CACCGAAATGCAATCTTTGCCGGAG
	oligo2	AAACCTCCGGCAAAGATTGCATTTC
Hspg2, 1st intron	oligo1	ACGGCTACGCCGGGCTCACCAGG
	oligo2	CCTGGTGAGCCCGGCGTAGCCGT
Rosa26, MCP-GFP	oligo1	ATCTGCAACTCCAGATGGGC
	oligo2	GCCCATCTGGAGTTCAGAT

### Sheet: Table 2. Primers for CRISPRCas9
Target:	primer name:	primer sequence or method of obtaining:
T7-HaloTag-MED14	Gibson 1.FOR	GAAGGAAGGCCGTCAAGGCCGCATGTGCAAGGGCAGGGACAAAAG
	Gibson 1.REV	CGCCCATTTGCTGCCCGCCGGTCATAGAAGCCATGCCGGCGAACAGCCCG
	Gibson 2.FOR	TGCCCCGAGCCGGGCTGTTCGCCGGCATGGCTTCTATGACCGGCGGG
	Gibson 2.REV	GGTGGTTGTCCAGCTGGACTGGGGCTCCGCCTCCGCC
	Gibson 3.FOR	TGGTGGCGGCAGTGGCGGAGGCGGAGCCCCAGTCCAGCTGGACA
	Gibson 3.REV	GAAAGGAAGGCCCATGAGGCCCAGATACGCTCAGCAGCCTAGCTCA
	screening-FOR	AGCGCTTAGGGACCACTGACGTTAC
	screening-REV	CCTTCGTTGAAAATCCCGTTCAGTTC
T7-dTag-TAF1	Gibson 1.FOR	GGCGAATTGAAGGAAGGCCGTCAAGGCCGCATGTTTGGGGAACGGCACAAACCGGAA
	Gibson 1.REV	CATTTGCTGCCCGCCGGTCATAGAAGCCATGGGCGGGAAAGAAAATATACGTGAGTCGCA
	Gibson 2.FOR	GCGACTCACGTATATTTTCTTTCCCGCCCATGGCTTCTATGACCGGCG
	Gibson 2.REV	GGCAGTGGCTCCGGCGGCCCGGGGTGGGCTGGGC
	Gibson 3.FOR	AGCGGGGGCAGTGGCTCCGGC GGCCCGGGGTGGGCTGGGC
	Gibson 3.REV	TGGAAAGCGGGCAGTGAAAGGAAGGCCCATGAGGCCCAGAACTGTCCTCCCCATGGCCCACACTT
	screening-FOR	TGATCTTGGGCGGACCAATC
	screening-REV	GCCAACACCTCAGCATCAGT
T7-HaloTag-dTAG-TAF1	Gibson 1.FOR	GAAGGAAGGCCGTCAAGGCCGCATGTTTGGGGAACGGCACAAACCGGA
	Gibson 1.REV	TGCCCGCCGGTCATAGAAGCCATGGGCGGGAAAGAAAATATACGTGAGTCGCA
	Gibson 2.FOR	GCGACTCACGTATATTTTCTTTCCCGCCCATGGCTTCTATGACCGGCG
	Gibson 2.REV	CTCCCGAACCTGAGCCTCCACTTCCGCCTCCGCTACCG
	Gibson 3.FOR	CTGGAGATTTCCGGTAGCGGAGGCGGAAGTGGAGGCTCAGGT
	Gibson 3.REV	AGGAAGGCCCATGAGGCCCAGAACTGTCCTCCCCATGGCCCACACTT
	screening-FOR	TGATCTTGGGCGGACCAATC
	screening-REV	GCCAACACCTCAGCATCAGT
HaloTag-TAF11	Gibson 1.FOR	CGTCAAGGCCGCATGTCCCTCACAACACTAGCCTGTTCT
	Gibson 1.REV	TACCGATTTCCATCGCGAGAGCAGG
	Gibson 2.FOR	CTCTCGCGATGGAAATCGGTACTGGCTTTCC
	Gibson 2.REV	TCtCCGAGaTTGTCTCCGCCTCCGCCACT
	Gibson 3.FOR	CGGAGGCGGAGACAATCTCGGAGAGTCGCC
	Gibson 3.REV	GGCCCATGAGGCCCAGATCCAAACTCTGTCCTAGCCAAC
	screening-FOR	TGGTGGACTAAGGAGGGAAATGT
	screening-REV	TGCAGCGTTATCCACCAACT
HaloTag-TBP	Gibson 1.FOR	CGTCAAGGCCGCATGTTAGCAGCAAACGCCTTTGCC
	Gibson 1.REV	AGCCAGTACCGATTTCCATGATTCTCCCTTTCTTCAGTACT
	Gibson 2.FOR	AGAAAGGGAGAATCATGGAAATCGGTACTGGCTTTCC
	Gibson 2.REV	TGTTGTTCTGGTCTCCGCCTCCGCCACTGCC
	Gibson 3.FOR	AGGCGGAGACCAGAACAACAGCCTTCCACCATACGCTCAGGGCT
	Gibson 3.REV	CCCATGAGGCCCAGAGGAATTGGTAACAATCTAGGTCTAATTCTATTGC
	screening-FOR	CCTTTGCCTGATGCACCGTT
	screening-REV	AGGTGGAAGGCTGTTGTTCT
HaloTag-NC2b	Gibson 1.FOR	CGTCAAGGCCGCATGTCGGCAGACATGTTGTGAGGC
	Gibson 1.REV	GCCAGTACCGATTTCCATCGTATCTTCCTGTCTTTCAAGC
	Gibson 2.FOR	ACAGGAAGATACGATGGAAATCGGTACTGGCTTTCC
	Gibson 2.REV	CGTTGCCCGACGACGAAGCTCCGCCTCCGCCACT
	Gibson 3.FOR	ACAGGAAGATACGATGGAAATCGGTACTGGCTTTCC
	Gibson 3.REV	CCCATGAGGCCCAGATGTGGTGCTCGCTTTGGTTA
	screening-FOR	CCCTGATCCTTCATCGAAACCA
	screening-REV	CGGAAATCCATCGAGGAGGG
T7-HaloTag-TFIIB	Gibson 1.FOR	GAAGGAAGGCCGTCAAGGCCGCATGCGAGGAGGCAACTCCCATTTTAAT
	Gibson 1.REV	CATTTGCTGCCCGCCGGTCATAGAAGCCATCTTCGCGGCTCCGC
	Gibson 2.FOR	CGGAGCTGTTGGCGGAGCCGCGAAGATGGCTTCTATGACCGGCGGG
	Gibson 2.REV	GCCGTTGCACTCACCGGCTGGTAGACGCTCCGCCTCCGCC
	Gibson 3.FOR	TGGTGGCGGCAGTGGCGGAGGCGGAGCGTCTACCAGCCGGT
	Gibson 3.REV	GAAAGGAAGGCCCATGAGGCCCAGACTGGAGACCAGTGGACGGA
	screening-FOR	TCAAGGACCGAGCGCTTTTT
	screening-REV	TTCCAGCTCTTCGGAAACGG
Cdk7-HaloTag	Gibson 1.FOR	CGCTTCCACCACCTCCGCCTCCGCTAAAAATGAGCTTCTTGGGCAATATTCCTGA
	Gibson 1.REV	GAAGGAAGGCCGTCAAGGCCGCATGAAGAGCTGTCCATGTGTGCC
	Gibson 2.FOR	AAACTGTCGATTGTTCGCTGCAACTAACCGGAAATCTCCAGAGTAGACAG
	Gibson 2.REV	AATATTGCCCAAGAAGCTCATTTTTAGCGGAGGCGGAGG
	Gibson 3.FOR	GAAAGGAAGGCCCATGAGGCCCAGACTCCCCGAGGCCTCTTCCTTG
	Gibson 3.REV	CTGTCTACTCTGGAGATTTCCGGTTAGTTGCAGCGAACAATCGACAGTTTCA
	screening-FOR	CTCGCCTGGAACGCAGTAGT
	screening-REV	GCTGCAGAATAACCAGGAATCG
HaloTag-Rpb1	Gibson 1.FOR	CGTCAAGGCCGCATGAGCGCAAGGGAGGGCGGG
	Gibson 1.REV	CCGATTTCCATGGCGAAGCAGGCGC
	Gibson 2.FOR	CTTCGCCATGGAAATCGGTACTGGC
	Gibson 2.REV	CCCCCGTGTCCGCCTCCGCCACTGC
	Gibson 3.FOR	AGGCGGACACGGGGGTGGCCC
	Gibson 3.REV	CCCATGAGGCCCAGACTTCAGTGCACTCTCCGC
	screening-FOR	GTCGCGTCAGAAAGAACACC
	screening-REV	TCGCTTGTTTAAGTCCTGGCA
HaloTag-Cdk9	Gibson 1.FOR	ACTATAGGGCGAATTGAAGGAAGGCCGTCAAGGCCGCATGCTTTATAACGCGCCCCCTCCCGGGCTTTCG
	Gibson 1.REV	GGTCGAATGGAAAGCCAGTACCGATTTCCATGGCCACCTCCAGCG
	Gibson 2.FOR	GCGGCGGAGGCGCGCTGGAGGTGGCCATGGAAATCGGTACTGGCTTTCCATTCGA
	Gibson 2.REV	ATTCCACCGAGTCGTATTGCTTTGCTCCGCCTCCGCCACT
	Gibson 3.FOR	GGTGGTGGCGGCAGTGGCGGAGGCGGAGCaAAGCAaTACGACTCGGT
	Gibson 3.REV	TGGAAAGCGGGCAGTGAAAGGAAGGCCCATGAGGCCCAGAGCAGGCACAGAGAAAGACCCAAG
	screening-FOR	CTCCCGGGAACTACAAGTCC
	screening-REV	GCGGCCTAATCTTACCCGAA
NELF-B-HaloTag	Gibson 1.FOR	GAATTGAAGGAAGGCCGTCAAGGCCGCATGCCAGGTAGGACACGCACATT
	Gibson 1.REV	ACCGCTTCCACCACCTCCGCCTCCGCTCAGTGTGGCTGGAGCAGGCACG
	Gibson 2.FOR	TTCCCAGCGTGCCTGCTCCAGCCACACTGAGCGGAGGCGGAGG
	Gibson 2.REV	CAAACAGTTTCAGTTCTCCACAGCCTCAGGAAATCTCCAGAGTAGACAGCCAG
	Gibson 3.FOR	GCTGGCTGTCTACTCTGGAGATTTCCTGAGGCTGTcGAGAACTGAAACTG
	Gibson 3.REV	GCGGGCAGTGAAAGGAAGGCCCATGAGGCCCAGAGCATCCACCACTGAACCCAG
	screening-FOR	TGATTGGTCTTGCCTCTGGGT
	screening-REV	GGGCCCCCTATGATATGCAA
Zic2-MS2	Gibson 1.FOR	ACTATAGGGCGAATTGAAGGAAGGCCGTCAAGGCCGCATGCTTGGAGTGATGCGATTGCC
	Gibson 1.REV	GGCAAGAATGATCATCACCGACGATAGCCCCGCGGGGCGGTACTGC
	MS2 array	cut out with AleI and HindIII
	Gibson 3.FOR	TAGTCGGCCGAAATTCCGATGAGAGGAGACGCAAAAGAACGAG
	Gibson 3.REV	TGGAAAGCGGGCAGTGAAAGGAAGGCCCATGAGGCCCAGAATCAAAATCACACAGGCGGCT
	screening-FOR	CCCCAAAGTCCTCACCAAGG
	screening-REV	CAAGGATGCCAGGGTACAGA
E2f6-MS2	Gibson 1.FOR	CGTCAAGGCCGCATGTCCTTAGGTCCTTCTGGGCAGG
	Gibson 1.REV	GAGGCAAGAATGATCATCACCGGAGAGAACTGGGGATGCTCCTAAG
	MS2 array	cut out with AleI and HindIII
	Gibson 3.FOR	AGAACTAGTCGGCCGAAATTCcgatCGGCAAAGATTGCATTTCATGTTCT
	Gibson 3.REV	CCCATGAGGCCCAGAAGCAAGAGTGAGTAGGAAGGAAACATTTTATAATATGCTCT
	screening-FOR	AGGGTGGGAGGAACTGATGT
	screening-REV	CAGCAGTGTGCTGAGTGGTA
Hspg2-MS2	Gibson 1.FOR	GGCAAGAATGATCATCACCGGAGCCCGGCGTAGCCGTGCAAACTG
	Gibson 1.REV	ACTATAGGGCGAATTGAAGGAAGGCCGTCAAGGCCGCATGCGCAACTGTCTGTAACTTCAGTTCC
	MS2 array	cut out with AleI and HindIII
	Gibson 3.FOR	TAGTCGGCCGAAATTCcgatACCAGGTATGCCATTTGTTGAGT
	Gibson 3.REV	TGGAAAGCGGGCAGTGAAAGGAAGGCCCATGAGGCCCAGAAGAAGGCAGGCAGAGCATTTTGGG
	screening-FOR	GCACCCCAATCCAGTCACTA
	screening-REV	AAGGATCCTCCCCGTTGTCA
MCP-GFP @ Rosa26	Gibson 1.FOR	GAAGGAAGGCCGTCAAGGCCGCATGGCTGTTTTGGAGGCAGGAAG
	Gibson 1.REV	GCCAACTTTTCTTTTCTTTTTTGGCATGGTCGACTCAGTCAGTCAC
	Gibson 2.FOR	TGACTGAGTCGACCATGCCAAAAAAGAAAAGAAAAGTTGGCTACCC
	Gibson 2.REV	CCGGTCGGCCGCTCATTACTTGTACAGCTCGTCCATGCC
	Gibson 3.FOR	GAAAGGAAGGCCCATGAGGCCCAGATCCCTGGACTGAGAATAGGCTGAGCGGCCGACCGGTTC
	Gibson 3.REV	GAAAGGAAGGCCCATGAGGCCCAGATCCCTGGACTGAGAATAGGC
	screening-FOR	GAGTGGAGGGAAGGAGCG
	screening-REV	GCAGGACAACGCCCACAC

### Sheet: Table 3. List of antibodies
Antibody	Source	Number	Dilution	Application
IRDye 800CW Goat anti-Mouse IgG	LI-COR	Cat# 926-32210	1:15000	Western
IRDye 800CW Goat anti-Rabbit IgG	LI-COR	Cat# 926-32211	1:15000	Western	secondary Abs
IRDye 680RD Goat anti-Mouse IgG	LI-COR	Cat# 926-68070	1:15000	Western
IRDye 680RD Goat anti-Rabbit IgG	LI-COR	Cat# 926-68071	1:15000	Western
Rabbit monoclonal anti-RING1B	Cell Signaling	Cat# 5694	1:2000	Western
Mouse monoclonal anti-TBP	Abcam	Cat# ab818	1:3000	Western
Rabbit monoclonal anti-T7	CellSignalling	Cat# 13246	1:1000	Western, ChIP
Rabbit monoclonal anti-SUZ12	Cell Signalling	Cat# 3737	1:2500	Western	Primary Abs
Mouse monoclonal anti-Cdk7	Thermofisher	Cat# 31TF2-1F8	1:1500	Western
Rabbit monoclonal anti-TFIIB	Abcam	Cat# ab109106	1:3000	Western
Rabbit polyclonal anti-TAF1	Thermofisher	Cat# PA5-104490	1:1000	Western
Rabbit polyclonal anti-TAF11	Proteintech	Cat# 16114-1-AP	1:1000	Western
Mouse Monoclonal anti-NC2b	Santa Cruz Biotechnology	Cat# SC-515024	1:5000	Western
Rabbit monoclonal anti-Rpb1	Cell Signalling	Cat# 14958	1:3000	Western
Rabbit monoclonal anti-Cdk9	Abcam	Cat# ab239364	1:2000	Western
Rabbit monoclonal anti- NELF-B	Cell Signalling	Cat#14894S	1:1000	Western
